# Prevalence and Diversity of Haemosporidian-Associated Matryoshka RNA Viruses in a Natural Population of Wild Birds

**DOI:** 10.1101/2024.10.23.618521

**Authors:** Carlos W. Esperanza, Caroline E. Faircloth, Scott W. Roy, Ravinder N.M. Sehgal

## Abstract

Matryoshka RNA viruses (MaRNAV) have previously been detected using bioinformatics and limited PCR approaches. They are associated with haemosporidian parasite infections, yet their prevalence and diversity in wild bird populations remains largely unknown. To investigate the prevalence of MaRNAV, we examined blood samples collected from wild passerine birds and raptors in the San Francisco Bay Area. Samples were first screened for haemosporidian infections followed by RNA sequencing (RNAseq) and reverse transcriptase (RT) PCR to detect MaRNAV. Our analyses identified two novel MaRNAV (MaRNAV-5 and −6) infecting various bird species harboring diverse *Haemoproteus* and *Leucocytozoon* species and lineages. MaRNAV-5, associated with *Haemoproteus*, exhibited 71.3% amino acid identity to MaRNAV-4, also associated with *Haemoproteus*, and was found across 15 different passerine species. MaRNAV-6, linked to *Leucocytozoon*, shared 72.9% identity with *Leucocytozoon-*associated MaRNAV-3 and was exclusively found in 4 raptor species. Prevalence was 44.79% for MaRNAV-5 in haemosporidian-infected passerines and 22.22% for MaRNAV-6 in haemosporidian-infected raptors. These viruses were not found in uninfected birds similarly tested via RNAseq and RT-PCR and were consistently only found in birds infected with haemosporidia. Sanger sequencing revealed high similarity of viral sequences across different bird species, even of different orders. Our findings indicate a high prevalence of MaRNAV among local wild birds, as well as their potential specificity to haemosporidia genera, suggesting potential impacts on their health and ecology. We propose a potential life-cycle model for this group of viruses where the insect vector is the primary host, and the haemosporidian parasite acts as the virus’ “vector” to reach its next host. Further research is needed to determine the impact of these viruses in avian systems.
