## Supplemental Table 1 for "Prevalence and Diversity of Haemosporidian-Associated Matryoshka RNA Viruses in a Natural Population of Wild Birds"

### Sheet: Field Samples
Sample ID	Date	spp.	Scientific name	parasite genus	Parasite spp.	lineage	RNA	pgk1	MaRNAV5
LM001	2022-10-07	WCSP	Zonotrichia leucophrys
LM002	2022-10-07	WCSP	Zonotrichia leucophrys
LM003	2022-10-07	WCSP	Zonotrichia leucophrys
LM004	2022-10-07	CBCH	Poecile rufescens
LM005	2022-10-07	WCSP	Zonotrichia leucophrys
LM006	2022-10-07	WCSP	Zonotrichia leucophrys
LM007	2022-10-07	WCSP	Zonotrichia leucophrys
LM008	2022-10-07	PYNU	Sitta pygmaea
LM009	2022-10-07	WAVI	Vireo gilvus
LM010	2022-10-07	WCSP	Zonotrichia leucophrys
LM011	2022-10-07	WCSP	Zonotrichia leucophrys
LM012	2022-10-07	WCSP	Zonotrichia leucophrys
LM013	2022-10-07	WCSP	Zonotrichia leucophrys
LM014	2022-11-11	CBCH	Poecile rufescens	negative		negative	yes	yes	negative
LM015	2022-11-11	CALT	Melozone crissalis	negative		negative	yes	yes	negative
LM016	2022-11-11	GCSP	Zonotrichia atricapilla	negative		negative	yes	yes	negative
LM017	2022-11-11	HETH	Catharus guttatus
LM018	2022-11-11	GCSP	Zonotrichia atricapilla	negative		negative	yes	yes	negative
LM019	2022-11-11	WCSP	Zonotrichia leucophrys	negative		negative	yes	yes	negative
LM020	2022-11-11	WCSP	Zonotrichia leucophrys	negative		negative	yes	yes	negative
LM021	2022-11-11	RCKI	Regulus calendula	negative		negative	yes	yes	negative
LM022	2022-11-11	CBCH	Poecile rufescens
LM023	2023-03-24	WCSP	Zonotrichia leucophrys	negative		negative	yes	yes	negative
SFSU001	2023-08-02	WCSP	Zonotrichia leucophrys	negative		negative	yes	yes	negative
SFSU002	2023-08-02	CBCH	Poecile rufescens	negative		negative	yes	yes	negative
SFSU003	2023-08-02	CBCH	Poecile rufescens
SFSU004	2023-08-02	CBCH	Poecile rufescens	negative		negative	yes	yes	negative
SFSU005	2023-08-02	CBCH	Poecile rufescens
SFSU006	2023-08-02	CBCH	Poecile rufescens	negative		negative	yes	yes	negative
SFSU007	2023-08-02	CBCH	Poecile rufescens	negative		negative	yes	yes	negative
SFSU008	2023-08-02	DEJU	Junco hyemalis	Haemoproteus		hJUHYE03	yes	yes	negative
SFSU009	2023-08-02	CBCH	Poecile rufescens	negative		negative	yes	yes	negative
SFSU010	2023-08-02	CBCH	Poecile rufescens	negative		negative	yes	yes	negative
SFSU011	2023-08-02	DEJU	Junco hyemalis	negative		negative	yes	yes	negative
SFSU012	2023-10-27	WCSP	Zonotrichia leucophrys	negative		negative	yes	yes	negative
SFSU013	2023-10-27	WCSP	Zonotrichia leucophrys	negative		negative	yes	yes	negative
SFSU014	2023-10-27	FOSP	Passerella iliaca	negative		negative	yes	yes	negative
SFSU015	2023-10-27	OCWA	Vermivora celata	negative		negative	yes	yes	negative
SFSU016	2023-10-27	WCSP	Zonotrichia leucophrys	negative		negative	yes	yes	negative
SFSU017	2023-10-27	WCSP	Zonotrichia leucophrys	negative		negative	yes	yes	negative
SFSU018	2023-10-27	WCSP	Zonotrichia leucophrys	negative		negative	yes	yes	negative
OSM001	2022-12-14	HETH	Catharus guttatus	negative			yes	yes	negative
OSM002	2022-12-14	HETH	Catharus guttatus	negative			yes	yes	negative
OSM003	2022-12-14	HETH	Catharus guttatus
OSM004	2022-12-14	RCKI	Regulus calendula
OSM005	2022-12-14	GCSP	Zonotrichia atricapilla	negative			yes	yes	negative
OSM006	2022-12-14	DEJU	Junco hyemalis	negative			yes	yes	negative
OSM007	2022-12-14	GCSP	Zonotrichia atricapilla	negative			yes	yes	negative
OSM008	2022-12-14	GCSP	Zonotrichia atricapilla	negative			yes	yes	negative
OSM009	2022-12-14	SOSP	Melospiza melodia	negative			yes	yes	negative
OSM010	2022-12-14	RCKI	Regulus calendula	negative			yes	yes	negative
OSM011	2022-12-14	SOSP	Melospiza melodia	negative			yes	yes	negative
OSM012	2022-12-14	GCSP	Zonotrichia atricapilla	negative			yes	yes	negative
OSM013	2022-12-14	GCSP	Zonotrichia atricapilla	negative			yes	yes	negative
OSM014	2022-12-14	SOSP	Melospiza melodia	Haemoproteus		hDENCOR03	yes	yes	POSITIVE
OSM015	2022-12-14	GCSP	Zonotrichia atricapilla	negative			yes	yes	negative
OSM016	2022-12-14	FOSP	Passerella iliaca	negative			yes	yes	negative
OSM017	2022-12-14	FOSP	Passerella iliaca	negative			yes	yes	negative
OSM018	2022-12-14	SOSP	Melospiza melodia
OSM019	2023-02-22	HETH	Catharus guttatus	Haemoproteus		hCATUST22	yes	yes	POSITIVE
OSM020	2023-02-22	SOSP	Melospiza melodia	Haemoproteus		hDENCOR03	yes	yes	POSITIVE
OSM021	2023-02-22	HETH	Catharus guttatus	negative			yes	yes	negative
OSM022	2023-02-22	SOSP	Melospiza melodia	negative			yes	yes	negative
OSM023	2023-04-14	DEJU	Junco hyemalis	negative			yes	yes	negative
OSM024	2023-04-14	WIWA	Cardellina pusilla	negative			yes	yes	negative
OSM025	2023-04-14	WIWA	Cardellina pusilla
OSM026	2023-04-14	NAWA	Leiothlypis ruficapilla	negative			yes	yes	negative
OSM027	2023-04-14	SOSP	Melospiza melodia
OSM028	2023-04-14	CBCH	Poecile rufescens	Leucocytozoon Haemoproteus		lROFI6 hPASILI01	yes	yes	POSITIVE
OSM029	2023-04-14	SOSP	Melospiza melodia	negative			yes	yes	negative
OSM030	2023-04-14	PYNU	Sitta pygmaea	negative			yes	yes	negative
OSM031	2023-06-30	WIWA	Cardellina pusilla	negative			yes	yes	negative
OSM032	2023-06-30	SOSP	Melospiza melodia
OSM033	2023-06-30	SOSP	Melospiza melodia	negative			yes	yes	negative
OSM034	2023-06-30	SOSP	Melospiza melodia
OSM035	2023-06-30	SOSP	Melospiza melodia	negative			yes	yes	negative
OSM036	2023-06-30	SOSP	Melospiza melodia	negative			yes	yes	negative
OSM037	2023-06-30	WIWA	Cardellina pusilla	negative			yes	yes	negative
OSM038	2023-06-30	SOSP	Melospiza melodia	Haemoproteus		hDENCOR03	yes	yes	POSITIVE
OSM039	2023-06-30	SOSP	Melospiza melodia	negative			yes	yes	negative
OSM040	2023-06-30	CBCH	Poecile rufescens	negative			yes	yes	negative
OSM041	2023-06-30	DEJU	Junco hyemalis	negative			yes	yes	negative
OSM042	2023-06-30	CBCH	Poecile rufescens	negative			yes	yes	negative
OSM043	2023-09-25	CBCH	Poecile rufescens	Leucocytozoon Haemoproteus		lROFI6 hPASILI01	yes	yes	POSITIVE
OSM044	2023-09-25	DEJU	Junco hyemalis	negative			yes	yes	negative
OSM045	2023-09-25	WCSP	Zonotrichia leucophrys	negative			yes	yes	negative
OSM046	2023-09-25	FOSP	Passerella iliaca	negative			yes	yes	negative
OSM047	2023-09-25	SOSP	Melospiza melodia	Haemoproteus		hDENCOR03	yes	yes	POSITIVE
OSM048	2023-09-25	CBCH	Poecile rufescens	negative			yes	yes	negative
OSM049	2023-09-25	DEJU	Junco hyemalis	negative			yes	yes	negative
OSM050	2023-09-25	TOWA	Setophaga townsendi	Haemoproteus			yes	yes	POSITIVE
OSM051	2023-09-25	SOSP	Melospiza melodia
OSM052	2023-09-25	SOSP	Melospiza melodia	negative			yes	yes	negative
OSM053	2023-09-25	DEJU	Junco hyemalis	negative			yes	yes
OSM054	2023-09-25	PYNU	Sitta pygmaea	negative			yes	yes	negative
OSM055	2023-09-25	WCSP	Zonotrichia leucophrys	negative			yes	yes	negative
OSM056	2023-09-25	WCSP	Zonotrichia leucophrys	negative			yes	yes	negative
OSM057	2024-03-15	STJA	yanocitta stelleri	Plasmodium		pCATUST10	yes	yes	negative
OSM058	2024-03-15	WCSP	Zonotrichia leucophrys	negative			yes	yes	negative
OSM059	2024-03-15	WCSP	Zonotrichia leucophrys	negative			yes	yes	negative
OSM060	2024-03-15	PAWR	Troglodytes pacificus	negative			yes	yes	negative
OSM061	2024-03-15	GCSP	Zonotrichia atricapilla	Haemoproteus		hDUNNO01	yes	yes	POSITIVE
OSM062	2024-03-15	HETH	Catharus guttatus	negative			yes	yes	negative
OSM063	2024-03-15	DEJU	Junco hyemalis	Leucocytozoon Haemoproteus		lSTOCC16 hJUHYE03	yes	yes	POSITIVE
MMG001	2024-04-19	AMRO	Turdus migratorius	negative			yes	yes	negative
MMG002	2024-04-19	DEJU	Junco hyemalis	Haemoproteus		hJUHYE03	yes	yes	negative
MMG003	2024-04-19	DEJU	Junco hyemalis	Haemoproteus		hJUHYE03	yes	yes	negative
MMG004	2024-04-19	DEJU	Junco hyemalis	negative			yes	yes	negative
MMG005	2024-04-19	WIWA	Cardellina pusilla	negative			yes	yes	negative
TRP001	2023-05-31	DEJU	Junco hyemalis	Haemoproteus		hJUHYE03	yes	yes	negative
TRP002	2023-05-31	DEJU	Junco hyemalis	negative			yes	yes	negative
TRP003	2023-05-31	DEJU	Junco hyemalis	negative			yes	yes	negative
TRP004	2023-05-31	AMRO	Junco hyemalis	Haemoproteus Leucocytozoon		hCATUST22 lTUMIG11	yes	yes	POSITIVE
TRP005	2023-05-31	DEJU	Junco hyemalis	negative			yes	yes	negative
TRP006	2023-05-31	DEJU	Junco hyemalis	negative			yes	yes	negative
TRP007	2023-05-31	WEBL	Sialia mexicana	negative			yes	yes	negative
TRP008	2023-05-31	TRES		negative			yes	yes	negative
TRP009	2023-05-31	DEJU	Junco hyemalis
TRP010	2023-05-31	DEJU	Junco hyemalis	Leucocytozoon	L. fringilinarum	lZOLEU02	yes	yes	negative
TRP011	2023-05-31	CALT		Haemoproteus		hJUHYE03	yes	yes	negative
TRP012	2023-05-31	HOFI		Plasmodium		pMOLATE01	yes	yes	negative
TRP013	2023-05-31	DEJU	Junco hyemalis	Haemoproteus		hGYMSAL01	yes	yes	negative
TRP014	2023-05-31	DEJU	Junco hyemalis	negative			yes	yes	negative
TRP015	2023-05-31	DEJU	Junco hyemalis	negative			yes	yes	negative
TRP016	2023-05-31	HOFI
TRP017	2023-05-31	WEBL	Sialia mexicana	negative			yes	yes	negative
TRP018	2023-06-16	CBCH	Poecile rufescens	Leucocytozoon			yes	yes	negative
TRP019	2023-06-16	DEJU	Junco hyemalis	negative			yes	yes	negative
TRP020	2023-06-16	SPTO	Pipilo maculatus	Haemoproteus		hJUHYE03	yes	yes	POSITIVE
TRP021	2023-06-16	DEJU	Junco hyemalis	negative			yes	yes	negative
TRP022	2023-06-16	DEJU	Junco hyemalis	negative			yes	yes	negative
TRP023	2023-06-16	DEJU	Junco hyemalis	negative			yes	yes	negative
TRP024	2023-06-16	DEJU	Junco hyemalis	negative			yes	yes	negative
TRP025	2023-06-16	DEJU	Junco hyemalis	negative			yes	yes	negative
TRP026	2023-06-16	DEJU	Junco hyemalis	negative			yes	yes	negative
TRP027	2023-06-16	CBCH	Poecile rufescens	Plasmodium		pMOLATE04	yes	yes	negative
TRP028	2023-06-16	CBCH	Poecile rufescens
TRP029	2023-06-16	DEJU	Junco hyemalis	negative			yes	yes	negative
TRP030	2023-06-16	DEJU	Junco hyemalis	negative			yes	yes	negative
TRP031	2023-06-16	HOWR		Leucocytozoon Haemoproteus		lJUHYE16 hMAFUS02	yes	yes	POSITIVE
TRP032	2024-06-16	CBCH	Poecile rufescens	Haemoproteus		hPASILI01	yes	yes	POSITIVE
TRP033	2023-06-28	DEJU	Junco hyemalis	negative			yes	yes	negative
TRP034	2023-06-28	MODO		negative			yes	yes	negative
TRP035	2023-06-28	DEJU	Junco hyemalis	Haemoproteus		hJUHYE12	yes	yes	POSITIVE
TRP036	2023-06-28	CALT		Haemoproteus Leucocytozoon	Haemoproteus sp. Leucocytozoon sp.	hJUHYE03 lZOLEU02	yes	yes	POSITIVE
TRP037	2023-06-28	DEJU	Junco hyemalis	negative			yes	yes	negative
TRP038	2023-06-28	CALT		Leucocytozoon Haemoproteus	H. magnus	lDENCOR05 hROFI1	yes	yes	POSITIVE
TRP039	2023-06-28	DEJU	Junco hyemalis	negative			yes	yes	negative
TRP040	2023-06-28	CBCH	Poecile rufescens	negative			yes	yes	negative
TRP041	2023-06-23	CBCH	Poecile rufescens	negative			yes	yes	negative
TRP042	2023-07-14	DEJU	Junco hyemalis	negative			yes	yes	negative
TRP043	2023-07-14	DEJU	Junco hyemalis	Haemoproteus Plasmodium		hGYMSAL01 pMOLATE01	yes	yes	POSITIVE
TRP044	2023-07-14	DEJU	Junco hyemalis	Plasmodium		pTROAED24	yes	yes	negative
TRP045	2023-07-14	CBCH	Poecile rufescens	negative			yes	yes	negative
TRP046	2023-07-14	DEJU	Junco hyemalis	Haemoproteus		hJUHYE03	yes	yes	POSITIVE
TRP047	2023-07-19	DEJU	Junco hyemalis	negative			yes	yes	negative
TRP048	2024-03-25	DEJU	Junco hyemalis	Leucocytozoon		lSTOCC16	yes	yes	negative
TRP049	2024-03-25	DEJU	Junco hyemalis	Leucocytozoon Haemoproteus		lSTOCC16 hGYMSAL03	yes	yes	POSITIVE
TRP050	2024-03-25	DEJU	Junco hyemalis	Leucocytozoon		lSTOCC16	yes	yes	negative
TRP051	2024-03-25	BRCR	Certhia americana	negative			yes	yes	negative
TRP052	2024-03-25	CBCH	Poecile rufescens	negative			yes	yes	negative
TRP053	2024-03-25	CBCH	Poecile rufescens	negative			yes	yes	negative
TRP054	2024-03-25	GCSP	Zonotrichia atricapilla	Haemoproteus		hGYMSAL01	yes	yes	negative
TRP055	2024-03-25	GCSP	Zonotrichia atricapilla	negative			yes	yes	negative
TRP056	2024-03-25	GCSP	Zonotrichia atricapilla	Haemoproteus		hGYMSAL01	yes	yes	negative
TRP057	2024-03-25	DEJU	Junco hyemalis	Leucocytozoon		lSTOCC16	yes	yes	negative
TRP058	2024-03-25	DEJU	Junco hyemalis	negative			yes	yes	negative
TRP059	2024-03-25	WCSP	Zonotrichia leucophrys
TRP060	2024-03-25	RBSA	Sphyrapicus ruber	negative			yes	yes	negative
TRP061	2024-03-25	GCSP	Zonotrichia atricapilla	negative			yes	yes	negative
TRP062	2024-03-25	DEJU	Junco hyemalis	Leucocytozoon		lSTOCC16	yes	yes
TRP063	2024-03-25	GCSP	Zonotrichia atricapilla	negative			yes	yes	negative
TRP064	2024-03-25	DEJU	Junco hyemalis	Leucocytozoon		lSTOCC16	yes	yes	negative
TRP065	2024-03-25	DEJU	Junco hyemalis	negative			yes	yes	negative
TRP066	2024-04-03	PUFI		negative			yes	yes	negative
TRP067	2024-04-03	DEJU	Junco hyemalis	Plasmodium		pTROAED24	yes	yes	negative
TRP068	2024-04-03	DEJU	Junco hyemalis	negative			yes	yes	negative
TRP069	2024-04-03	HOFI
TRP070	2024-04-03	AUWA		Haemoproteus		hSETAUD14 hSETAUD15	yes	yes	negative
TRP071	2024-04-03	DEJU	Junco hyemalis	Haemoproteus		hGYMSAL01	yes	yes	negative
TRP072	2024-04-03	PUFI		Haemoproteus		hSISKIN1	yes	yes	negative
TRP073	2024-04-03	HOFI		Haemoproteus	H. tartakovskyi	hSISKIN1	yes	yes	POSITIVE
TRP074	2024-04-03	HOFI		Haemoproteus	H. tartakovskyi	hSISKIN1	yes	yes	negative
TRP075	2024-04-03	HOFI		Leucocytozoon		lCB1	yes	yes	negative
TRP076	2024-04-03	HOFI
TRP077	2024-04-03	DEJU	Junco hyemalis	negative			yes	yes	negative
TRP078	2024-04-03	GCSP		Leucocytozoon		lZOLEU02	yes	yes	negative
TRP079	2024-04-03	LEGO		negative			yes	yes	negative
TRP080	2024-04-03	DEJU	Junco hyemalis	Leucocytozoon		lCATUST14	yes	yes	negative
TRP081	2024-04-03	GCSP		negative			yes	yes	negative
TRP082	2024-04-03	GCSP		Leucocytozoon		lZOLEU02	yes	yes	negative
TRP083	2024-04-03	PYNU
TRP084	2024-04-03	DEJU	Junco hyemalis	negative			yes	yes	negative
TRP085	2024-04-07	GCSP		negative			yes	yes	negative
TRP086	2024-04-07	LEGO		negative			yes	yes	negative
TRP087	2024-04-07	DEJU	Junco hyemalis	Haemoproteus		hJUHYE03	yes	yes	POSITIVE
TRP088	2024-04-15	DEJU	Junco hyemalis	negative			yes	yes	negative
TRP089	2024-04-15	PUFI		Haemoproteus Leucocytozoon	H. tartakovskyi Leucocytozoon sp.	hSISKIN1 lROFI6	yes	yes	negative
TRP090	2024-04-15	PUFI		Plasmodium Leucocytozoon	Plasmodium sp. L. majoris	pMOLATE01 lCB1	yes	yes	negative
TRP091	2024-04-15	PUFI		Plasmodium Leucocytozoon	Plasmodium sp. L. majoris	pTROAED24 lCB1	yes	yes	negative
TRP092	2024-04-15	PUFI		Plasmodium		pMOLATE01	yes	yes	negative
TRP093	2024-04-15	PUFI		Plasmodium Leucocytozoon	Plasmodium sp. L. majoris	pTROAED24 lCB1	yes	yes	negative
TRP094	2024-04-15	PUFI		negative			yes	yes	negative
TRP095	2024-04-15	DEJU	Junco hyemalis	Haemoproteus		hJUHYE03	yes	yes	negative
TRP096	2024-04-15	DEJU	Junco hyemalis	negative			yes	yes	negative
TLA001	2023-10-06	TOWA		negative			yes	yes	negative
TLA002	2023-10-06	DEJU	Junco hyemalis	Haemoproteus		hGYMSAL01	yes	yes	POSITIVE
TLA003	2023-10-06	RBSA		negative			yes	yes	negative
ACP001	2023-10-13	SWTH		negative			yes	yes	negative
ACP002	2023-10-13	SWTH		Leucocytozoon		lCATGUTO02	yes	yes	negative
ACP003	2023-10-13	GCSP		Leucocytozoon		lCB1	yes	yes	negative
ACP004	2023-10-13	DEJU	Junco hyemalis	negative			yes	yes	negative
ACP005	2023-10-13	DEJU	Junco hyemalis	Haemoproteus		hJUHYE03	yes	yes	POSITIVE
ACP006	2023-10-13	DEJU	Junco hyemalis	negative			yes	yes	negative
ACP007	2023-10-13	ACWO		negative			yes	yes	negative
ACP008	2023-10-13	DEJU	Junco hyemalis	negative			yes	yes	negative
ACP009	2023-10-13	CALT		Hameoproteus	H. paruli	hTABI02	yes	yes	POSITIVE
ACP010	2023-10-13	ACWO		negative			yes	yes	negative
ACP011	2023-10-13	SWTH		negative			yes	yes	negative
ACP012	2023-10-13	BLPH		negative			yes	yes	negative
ACP013	2023-10-13	DEJU	Junco hyemalis	Haemoproteus		hCATUST10	yes	yes	negative
ACP014	2023-10-13	DEJU	Junco hyemalis	negative			yes	yes	negative
ACP015	2023-10-13	RCKI		negative			yes	yes	negative
ACP016	2023-10-13	DEJU	Junco hyemalis	negative			yes	yes	negative
ACP017	2023-10-13	RCKI	Regulus calendula	negative			yes	yes	negative
ACP018	2023-10-13	DEJU	Junco hyemalis	Haemoproteus		hJUHYE03	yes	yes	negative
ACP019	2023-10-13	DEJU	Junco hyemalis	negative			yes	yes	negative
ACP020	2023-10-20	GCSP		negative			yes	yes	negative
ACP021	2023-10-20	DEJU	Junco hyemalis	negative			yes	yes	negative
ACP022	2023-10-20	DEJU	Junco hyemalis	negative			yes	yes	negative
ACP023	2023-10-20	DEJU	Junco hyemalis	Haemoproteus		hGYMSAL01	yes	yes	negative
ACP024	2023-10-20	CAQU		Haemoproteus		hCOLVIR03	yes	yes	POSITIVE
ACP025	2023-10-20	CAQU		Haemoproteus		hCOLVIR03	yes	yes	POSITIVE
ACP026	2023-10-20	DEJU	Junco hyemalis	negative			yes	yes	negative
ACP027	2023-10-20	GCSP		negative			yes	yes	negative
ACP028	2023-10-20	DEJU	Junco hyemalis	negative			yes	yes	negative
ACP029	2023-10-20	DEJU	Junco hyemalis	negative			yes	yes	negative
ACP030	2023-10-20	DEJU	Junco hyemalis	Leucocytozoon Haemoproteus		lSTOCC16 hJUHYE03	yes	yes	POSITIVE
ACP031	2023-10-20	DEJU	Junco hyemalis	negative			yes	yes	negative
ACP032	2023-10-20	DEJU	Junco hyemalis	negative			yes	yes	negative
ACP033	2023-10-20	DEJU	Junco hyemalis	negative			yes	yes	negative
ACP034	2023-10-20	DEJU	Junco hyemalis	Haemoproteus Leucocytozoon		hGYMSAL01 lDENCORE05	yes	yes	POSITIVE
ACP035	2023-10-20	DEJU	Junco hyemalis	negative			yes	yes	negative
ACP036	2023-10-20	CASJ		negative			yes	yes	negative
ACP037	2023-10-20	CAQU		Haemoproteus		hCOLVIR03	yes	yes	negative
ACP038	2023-10-20	GCSP		negative			yes	yes	negative
ACP039	2023-10-20	BLPH		negative			yes	yes	negative
ACP040	2023-10-20	RCKI	Regulus calendula	negative			yes	yes	negative
ACP041	2023-10-27	HETH	Catharus guttatus	negative			yes	yes	negative
ACP042	2023-11-09	RCKI		negative			yes	yes	negative
ACP043	2023-11-09	HETH	Catharus guttatus	negative			yes	yes	negative
ACP044	2023-11-09	GCSP		negative			yes	yes	negative
ACP045	2023-11-09	GCSP
ACP046	2023-11-09	DEJU	Junco hyemalis	negative			yes	yes	negative
ACP047	2023-11-09	DEJU	Junco hyemalis	negative			yes	yes	negative
ACP048	2023-11-09	DEJU	Junco hyemalis	negative			yes	yes	negative
ACP049	2023-11-09	RCKI	Regulus calendula	negative			yes	yes	negative
ACP050	2023-11-09	DEJU	Junco hyemalis	negative			yes	yes	negative
ACP051	2023-11-09	GCSP		negative			yes	yes	negative
ACP052	2023-11-09	DEJU	Junco hyemalis	negative			yes	yes	negative
ACP053	2023-11-09	SPTO		Haemoproteus Leucocytozoon		hPIPMAC04 lJUHYE19	yes	yes	negative
ACP054	2023-11-09	GCSP
ACP055	2023-11-09	DEJU	Junco hyemalis	negative			yes	yes	negative
ACP056	2023-11-09	DEJU	Junco hyemalis	negative			yes	yes	negative
ACP057	2023-11-09	GCSP		Haemoproteus		hGYMSAL01	yes	yes	POSITIVE
ACP058	2023-11-09	DEJU	Junco hyemalis	negative			yes	yes	negative
ACP059	2023-11-09	DEJU	Junco hyemalis	negative			yes	yes	negative
ACP060	2023-11-09	DEJU	Junco hyemalis	negative			yes	yes	negative
ACP061	2023-11-09	DEJU	Junco hyemalis	negative			yes	yes	negative
ACP062	2023-11-09	DEJU	Junco hyemalis	negative			yes	yes	negative
ACP063	2023-11-09	DEJU	Junco hyemalis	negative			yes	yes	negative
ACP064	2023-11-09	DEJU	Junco hyemalis	Haemoproteus		hGYMSAL01	yes	yes	negative
ACP065	2023-11-09	DEJU	Junco hyemalis	negative			yes	yes	negative
ACP066	2023-11-09	DEJU	Junco hyemalis	negative			yes	yes	negative
ACP067	2023-11-09	DEJU	Junco hyemalis	negative			yes	yes	negative
ACP068	2024-02-23	AUWA	Setophaga coronata	Haemoproteus Leucocytozoon		hPASILI01 lCNEORN01	yes	yes	negative
ACP069	2024-02-23	AUWA	Setophaga coronata	Leucocytozoon		lCNEORN01	yes	yes	negative
ACP070	2024-02-23	HETH	Catharus guttatus	negative			yes	yes	negative
ACP071	2024-02-23	HETH	Catharus guttatus	negative			yes	yes	negative
ACP072	2024-02-23	DEJU	Junco hyemalis	negative			yes	yes	negative
ACP073	2024-02-23	DEJU	Junco hyemalis	Haemoproteus Leucocytozoon		hGYMSAL01 lCNEORN01	yes	yes	POSITIVE
ACP074	2024-02-23	RCKI	Regulus calendula	negative			yes	yes	negative
ACP075	2024-02-23	SPTO	Pipilo maculatus	negative			yes	yes	negative
ACP076	2024-02-23	RCKI	Regulus calendula	negative			yes	yes	negative
ACP077	2024-02-23	AUWA	Setophaga coronata	Leucocytozoon Plasmodium	L. majoris	lCB1 pTROAED24	yes	yes	negative
ACP078	2024-02-23	AUWA	Setophaga coronata	Plasmodium		pBT7	yes	yes	negative
ACP079	2024-02-23	AUWA	Setophaga coronata	Haemoproteus Leucocytozoon		hGYMSAL01 lCNEORN01	yes	yes	negative
ACP080	2024-02-23	AUWA	Setophaga coronata	Leucocytozoon		lCB1	yes	yes	POSITIVE
ACP081	2024-02-23	RCKI	Regulus calendula	Haemoproteus		hGYMSAL01	yes	yes	negative
ACP082	2024-02-23	AUWA	Setophaga coronata	negative		negative	yes	yes	negative
ACP083	2024-02-23	AUWA	Setophaga coronata	Leucocytozoon		lCB1	yes	yes	POSITIVE
ACP084	2024-02-23	DEJU	Junco hyemalis	Haemoproteus		hGYMSAL01	yes	yes	POSITIVE
ACP085	2024-02-23	HOFI		Leucocytozoon Haemoproteus		hPIPMAC01 lCB1	yes	yes	POSITIVE
ACP086	2024-02-23	DEJU	Junco hyemalis	negative			yes	yes	negative
ACP087	2024-02-23	DEJU	Junco hyemalis
ACP088	2024-02-23	AUWA	Setophaga coronata	Plasmodium		pBT7	yes	yes	negative
ACP089	2024-02-23	DEJU	Junco hyemalis	Haemoproteus		hGYMSAL01	yes	yes	POSITIVE
ACP090	2024-02-23	DEJU	Junco hyemalis	negative			yes	yes	negative
ACP091	2024-02-23	DEJU	Junco hyemalis	Haemoproteus		hGYMSAL01	yes	yes	POSITIVE
ACP092	2024-02-23	AUWA	Setophaga coronata	negative			yes	yes	negative
ACP093	2024-02-23	AUWA	Setophaga coronata	negative			yes	yes	negative
ACP094	2024-02-23	AUWA	Setophaga coronata	negative			yes	yes	negative
ACP095	2024-02-23	HETH	Catharus guttatus	negative			yes	yes	negative
ACP096	2024-03-08	SPTO	Pipilo maculatus	negative			yes	yes	negative
ACP097	2024-03-08	HETH	Catharus guttatus	negative			yes	yes	negative
ACP098	2024-03-26	LEGO	Spinus psaltria	negative			yes	yes	negative
ACP099	2024-03-26	LEGO	Spinus psaltria
ACP100	2024-03-26	SPTO	Pipilo maculatus	Haemoproteus		hCATUST10	yes	yes	POSITIVE
ACP101	2024-03-26	PUFI	Haemorhous purpureus	Haemoproteus		hGYMSAL01	yes	yes	POSITIVE
ACP102	2024-03-26	SPTO	Pipilo maculatus	negative			yes	yes	negative
ACP103	2024-03-26	HETH	Catharus guttatus	negative			yes	yes	negative
ACP104	2024-03-26	WREN	Chamaea fasciata	negative			yes	yes	negative
ACP105	2024-03-26	DEJU	Junco hyemalis	negative			yes	yes	negative
ACP106	2024-03-26	HETH	Catharus guttatus	negative			yes	yes	negative
ACP107	2024-03-26	CBCH	Poecile rufescens	negative			yes	yes	negative
ACP108	2024-03-26	CBCH	Poecile rufescens	Haemoproteus		hPASILI01	yes	yes	POSITIVE
ACP109	2024-03-26	CBCH	Poecile rufescens	Plasmodium		pTROAED24	yes	yes	negative
ACP110	2024-03-26	AUWA	Setophaga coronata	negative			yes	yes	negative
ACP111	2024-03-26	WREN	Chamaea fasciata	negative			yes	yes	negative
ACP112	2024-03-26	DEJU	Junco hyemalis	Leucocytozoon		lSTOCC16	yes	yes	negative
ACP113	2024-04-05	AUWA	Setophaga coronata	negative			yes	yes	negative
ACP114	2024-04-05	WREN	Chamaea fasciata	negative			yes	yes	negative
ACP115	2024-04-05	AUWA	Setophaga coronata	Leucocytozoon Haemoproteus	L. majoris	lCB1 hGYMSAL01	yes	yes	POSITIVE
ACP116	2024-04-05	WEFL	Empidonax difficilis	negative			yes	yes	negative
ACP117	2024-04-05	OATI	Baeolophus inornatus	Leucocytozoon		lZONALB21	yes	yes	negative
ACP118	2024-04-05	DEJU	Junco hyemalis	Haemoproteus		hGYMSAL01	yes	yes	POSITIVE
ACP119	2024-04-05	AUWA	Setophaga coronata	negative			yes	yes	negative
ACP120	2024-04-05	SPTO	Pipilo maculatus	negative			yes	yes	negative
ACP121	2024-04-05	HETH	Catharus guttatus	negative			yes	yes	negative
ACP122	2024-04-05	BEWR	Thryomanes bewickii	negative			yes	yes	negative
ACP123	2024-04-05	RCKI	Regulus calendula	negative			yes	yes	negative
SVP001	2023-02-17	GCSP		negative			yes	yes	negative
SVP002	2023-02-17	CALT		Leucocytozoon		lDENCOR05	yes	yes	negative
SVP003	2023-02-17	HETH		negative			yes	yes	negative
SRP001	2023-05-24	OATI	Baeolophus inornatus	Haemoproteus		hVIGIL08	yes	yes	POSITIVE
SRP002	2023-05-24	DEJU		negative			yes	yes	negative
SRP003	2023-05-24	PAWR		negative			yes	yes	negative
SRP004	2023-05-24	PAWR		Leucocytozoon Plasmodium	P. relictum	lCATUST14 pPHCOL01	yes	yes	negative
SRP005	2023-05-24	OCWA		Plasmodium		pTROAED24	yes	yes	negative
SRP006	2023-05-24	DEJU		Haemoproteus		hGYMSAL01	yes	yes	negative

### Sheet: Sheet1
HOFI		hSISKIN1
GCSP		hGYMSAL01
HOFI		hPIPMAC01 lCB1

### Sheet: Lindsay Wildlife
Sample	Intake #	Date Collected	Species	Parasite genus	spp.	Lineage	MaRNAV-6
LWC001	22-4401	2022-11-12	Red-tailed hawk	negative		negative	negative
LWC002	22-4413	2022-11-07	Red-tailed hawk	negative			negative
LWC006	22-4454	2022-11-15	Red-tailed hawk	Leucocytozoon		l-BUVIR06
LWC007	22-4460	2022-11-17	Red-tailed hawk	negative
LWC008	22-4489	2022-11-23	Western screech owl	Leucocytozoon		l-STVAR05
LWC010	22-4458	2022-12-09	Great horned owl	Leucocytozoon		l-STOCC16
LWC012	22-4583	12/202/2022	Red-tailed hawk	Haemoproteus
LWC014	22-4608	2022-12-24	Great horned owl	Leycocytozoon		l-STOCC16
LWC015	22-4613	2022-12-27	Red-tailed hawk	negative
LWC018	23-0015	2023-01-08	Cooper's hawk	negative
LWC019	23-0155	2023-01-31	Red-tailed hawk	negative
LWC022	23-0212	2023-02-09	Great horned owl	Leucocytozoon		l-BUVIR02
LWC023	23-0026	2023-01-13	Barn owl	Leucocytozoon		l-STOCC16
LWC024	23-0239	2023-02-13	Great horned owl	negative
LWC025	23-0041	1/10/023	Sharp-shinned hawk	Leucocytozoon	L. californicus	l-BNOW04
LWC029	23-296	2023-02-21	Cooper's hawk	negative
LWC030	23-0578	2023-03-21	Red-tailed hawk	Leucocytozoon Haemoproteus		l-BNOW04
LWC031	23-0710	2023-04-03	Great horned owl	negative
LWC035	23-498	2023-04-03	Great horned owl	Leucocytozoon		l-STOCC03
LWC040	23/1510	2023-05-07	Barn owl	Leucocytozoon
LWC041	23-1570	2023-05-19	Great horned owl	Leucocytozoon		l-BUVIR05
LWC042	23-1573	2023-05-19	Cooper's hawk	Leucocytozoon
LWC045	23-1370	2023-05-13	Red-shouldered hawk	Leucocytozoon Haemoproteus		l-STOCC16
LWC047	23-1502	2023-05-13	Red-tailed hawk	negative
LWC050	23-0715	2023-04-03	Great horned owl	negative
LWC051	23-1473	2023-05-15	Great horned owl	Leucocytozoon
LWC052	23-0800	2023-04-10	Merlin	Leucocytozoon		l-STOCC16
LWC053	23-1165	2023-04-30	Great horned owl	Leucocytozoon		l-STOCC16
LWC109	23-3392	2023-08-25	White-tailed kite	Leucocytzoon Haemoproteus
LWC110	23-3892	2023-10-12	Western screech owl	Leucocytozoon Haemoproteus
LWC112	23-3461	2023-08-28	Golden eagle	negative
LWC113	23-3815	2023-09-26	American Kestrel	Leucocytozoon Haemoproteus		h-SALAUR01
LWC114	23-4152	2023-11-18	Great horned owl	Leucocytzoon		l-BUVIR02
LWC016	23-0137	2023-01-28	Barn owl	Leycocytozoon		l-CIAE02
LWC055	23-1141	2023-04-29	Great horned owl	Leucocytozoon Haemoproteus		l-STOCC16
LWC056	23-0967	2023-04-17	Barn owl	Leucocytozoon		l-STOCC16
LWC065	23-1938	2023-06-04	Barn owl	Leucocytozoon Haemoproteus		l-BNOW04
LWC117	23-4186	2023-12-06	Barn owl	Leucocytozoon		l-AEMO02
LWC130	23-4046	2023-10-27	Barn owl	Leucocytozoon
LWC141	24-230	2024-02-27	Barn owl	Leucocytozoon		l-BNOW04
LWC145	24-309	2024-03-10	Barn owl	Leucocytozoon		l-BNOW04
LWC147	24-359	2024-03-16	Barn owl	Leucocytozoon
LWC057	23-0893	2023-04-16	Barn owl	Leucocytozoon		l-STOCC16 l-BUVIR05
LWC058	23-0853	2023-04-13	Great horned owl	Leucocytozoon		l-BUVIR06
LWC059		2023-05-17	Great horned owl	Leucocytozoon Haemoproteus		l-STOCC16
LWC060	23-1185	2023-05-01	Great horned owl	negative
LWC061	23-1275	2023-05-06	Great horned owl	Haemoproteus
LWC062	23-1899	2023-05-03	Red-shouldered hawk	Leucocytozoon		l-STOCC16
LWC064	23-1937	2023-06-04	Barn owl	Leucocytozoon		l-BNOW04
LWC066	23-2349	2023-05-23	Great horned owl	Leucocytozoon Haemoproteus		l-STOCC16
LWC068	23-2389	2023-06-26	Barn owl	Leucocytozoon		l-BNOW04 l-STOCC08
LWC069	23-3612	2023-07-17	Barn owl	Leycocytozoon		l-BNOW04
LWC070	23-2024	2023-06-09	White-tailed kite	Leucocytozoon Haemoproteus
LWC073			Great horned owl	Leycocytozoon		l-STOCC16
LWC076			Great horned owl	Leucocytozoon		l-BNOW04
LWC077			Red Tailed Hawk	leucocytozoon		l-BNOW04
LWC078			Red Shouldered Hawk	leucocytozoon		l-BNOW04
LWC079			Great horned owl	Leycocytozoon		l-STOCC16
LWC080			Barn owl	leucocytozoon		l-BNOW04
LWC081			Great horned owl	Leycocytozoon		l-STOCC16
LWC082			Red Tailed Hawk	leucocytozoon		l-BNOW04
LWC084			Red Tailed Hawk	Leucocytozoon		l-BNOW04
LWC085			Red Shouldered Hawk	Leucocytozoon		l-BNOW04
LWC086			Coopers hawk	Leucocytozoon		l-BNOW04
LWC087			Red Shouldered Hawk	Leucocytozoon		l-BNOW04
LWC091			Great horned owl	Leucocytozoon		l-STOCC16
LWC093			Great horned owl	Leucocytozoon		l-BUVIR02
LWC094			Great horned owl	Leucocytozoon		l-BUVIR02
LWC095			Great horned owl	Leucocytozoon		l-STOCC16
LWC108			White-tailed kite	Leucocytozoon		l-BNOW04
LWC149			Barn owl	Leucocytozoon		l-BNOW04
LWC151			Barn owl	Leucocytozoon		l-BNOW04
LWC155			Barn owl	Leucocytozoon		l-BNOW04
LWC156			Barn owl	Leucocytozoon		l-BNOW04
LWC159			Barn owl	Leucocytozoon		l-BNOW04
LWC160			Barn owl	Leucocytozoon		l-BNOW04
LWC161			Barn owl	Leucocytozoon		l-BNOW04
LWC163			Barn owl	Leucocytozoon		l-BNOW04
LWC032			Great horned owl	Leucocytozoon		l-TRPIP3
LWC054			Great horned owl	Leucocytozoon		l-STOCC16
LWC055			Great horned owl	negative
LWC142			Barn Own	Leucocytozoon		l-BNOW04
LWC143			Barn Owl	Leucocytozoon		l-BNOW04
LWC153			Barn Owl	Leucocytozoon		l-BNOW04
LWC058			Great horned owl	leucocytozoon		l-STOCC16
LWC035			Great horned owl	negative
LWC060			Great horned owl	negative
LWC053			Great horned owl	Leucocytozoon		l-BNOW04
LWC095			Great horned owl	negative
LWC148			Barn owl	negative
LWC157			Barn owl	negative
LWC162			Barn owl	negative
LWC131	23-4232	2023-12-11	TUVU	negative
LWC132	23-4141	2023-11-14	RSHA	negative
LWC133	23-4208	2023-12-03	MERL	negative
LWC134	23-4047	2023-10-27	TUVU	negative
LWC135	23-3991	2023-10-19	RSHA	negative
LWC136	23-4040	2023-10-26	COHA	negative
LWC137	23-4075	2023-11-01	RTHA	negative
LWC138	23-4093	2023-11-05	RTHA	negative
LWC139	23-3934	2023-10-16	RTHA	negative
